# Taxonomic, geographic, and phylogenetic patterns in the conservation status of the squamate reptiles (Reptilia: Squamata) of Colombia

**DOI:** 10.1101/2025.11.18.689145

**Authors:** Juan D. Vásquez-Restrepo, Daniela García-Cobos

## Abstract

In this study, we evaluate for the first time the taxonomic, geographic, and phylogenetic patterns of both threatened and endemic squamate reptiles in Colombia at a broad scale. We employed community phylogenetic diversity metrics to assess patterns of species richness, endemism, and extinction risk. Additionally, we used spatially explicit autoregressive models to explore the relationships between this diversity and various abiotic and biotic variables. The data indicate that most reptile species have been evaluated by IUCN Red List specialist groups, although many assessments are outdated. Furthermore, there is a significant delay in local species assessments. We also observed that species richness is highest in the Amazonian region, followed by the Pacific-Andean transition. Interestingly, these richness distribution patterns do not necessarily align with the areas where most threatened and endemic species are found.

Specifically, our analysis identifies the Andean region as harboring the greatest number of endemic and threatened species, as well as exhibiting high turnover and phylogenetic endemism. Regarding phylogenetic patterns, we found that threatened species contribute significantly to evolutionary history. However, threatened categories do not exhibit a phylogenetic pattern beyond what would be expected by chance. Finally, we discuss the implications of assessing the threatened status of biodiversity across multiple levels beyond simply species number, and provide a national list of species prioritized for conservation from an evolutionary viewpoint.
