## Supplementary material for "Taxonomic, geographic, and phylogenetic patterns in the conservation status of the squamate reptiles (Reptilia: Squamata) of Colombia": Table S6.xlsx

### Sheet: Squamata
Family	Species	EDGE (median)	Times above the median	IUCN	Group
Sphaerodactylidae	Sphaerodactylus scapularis	15.1417	100	EN	EDGE
Leptotyphlopidae	Epictia tenella	13.5004	98	NE	EDGE Research List
Sphaerodactylidae	Lepidoblepharis miyatai	12.3469	100	CR	EDGE
Anomalepididae	Anomalepis mexicana	11.6775	99	NE	EDGE Research List
Amphisbaenidae	Amphisbaena spurelli	11.5469	95	NE	EDGE Research List
Colubridae	Emmochliophis miops	10.5699	100	CR	EDGE
Anomalepididae	Anomalepis colombia	10.3662	99	DD	EDGE Research List
Anomalepididae	Helminthophis praeocularis	9.45005	94	DD	Not EDGE
Colubridae	Coniophanes andresensis	9.23175	100	CR	EDGE
Sphaerodactylidae	Pseudogonatodes furvus	9.12122	96	DD	EDGE Research List
Anomalepididae	Liotyphlops anops	8.88594	93	DD	Not EDGE
Anomalepididae	Liotyphlops argaleus	8.73519	96	DD	EDGE Research List
Anolidae	Anolis calimae	8.06797	99	VU	EDGE
Amphisbaenidae	Amphisbaena medemi	8.02649	97	DD	EDGE Research List
Leptotyphlopidae	Epictia signata	7.14949	94	DD	Not EDGE
Anomalepididae	Liotyphlops haadi	6.87539	91	DD	Not EDGE
Alopoglossidae	Alopoglossus danieli	6.78599	98	CR	EDGE
Anolidae	Anolis ruizii	6.70151	99	EN	EDGE
Colubridae	Apostolepis niceforoi	6.61391	95	DD	EDGE Research List
Sphaerodactylidae	Lepidoblepharis williamsi	6.61379	98	EN	EDGE
Alopoglossidae	Alopoglossus lehmanni	6.5874	95	CR	EDGE
Tropiduridae	Plica medemi	6.58209	98	NE	EDGE Research List
Tropiduridae	Plica rayi	6.11038	96	NE	EDGE Research List
Leptotyphlopidae	Trilepida nicefori	5.76773	93	DD	Not EDGE
Anolidae	Anolis ibague	5.5501	92	DD	Not EDGE
Tropiduridae	Stenocercus bolivarensis	5.45468	90	DD	Not EDGE
Colubridae	Synophis plectovertebralis	5.11433	99	CR	EDGE
Elapidae	Micrurus medemi	5.05906	97	CR	EDGE
Hoplocercidae	Enyalioides groi	5.00822	100	EN	EDGE
Sphaerodactylidae	Aristelliger georgeensis	4.95532	99	LC	EDGE Watch List
Anolidae	Anolis lamari	4.90424	95	DD	EDGE Research List
Anolidae	Anolis propinquus	4.89932	92	DD	Not EDGE
Anolidae	Anolis umbrivagus	4.69615	88	DD	Not EDGE
Gymnophthalmidae	Gymnophthalmus leucomystax	4.47757	92	DD	Not EDGE
Tropidophiidae	Trachyboa boulengeri	4.4403	93	LC	Not EDGE
Leptotyphlopidae	Trilepida brevissima	4.38186	91	DD	Not EDGE
Sphaerodactylidae	Sphaerodactylus heliconiae	4.34807	100	NT	EDGE Watch List
Aniliidae	Anilius scytale	4.32362	97	LC	EDGE Watch List
Gekkonidae	Lepidodactylus lugubris	4.30026	96	LC	EDGE Watch List
Gymnophthalmidae	Bachia pallidiceps	4.29231	93	DD	Not EDGE
Anolidae	Anolis caquetae	4.13492	92	DD	Not EDGE
Hoplocercidae	Enyalioides oshaughnessyi	4.04976	100	VU	EDGE
Anolidae	Anolis santamartae	3.9845	91	DD	Not EDGE
Anolidae	Anolis vicarius	3.87666	88	DD	Not EDGE
Anolidae	Anolis limon	3.87198	87	NE	Not EDGE
Boidae	Corallus blombergi	3.79238	96	EN	EDGE
Anolidae	Anolis mirus	3.68628	90	DD	Not EDGE
Gymnophthalmidae	Loxopholis ioanna	3.67554	89	DD	Not EDGE
Colubridae	Geophis betaniensis	3.67087	90	DD	Not EDGE
Sphaerodactylidae	Pseudogonatodes peruvianus	3.52551	98	NT	EDGE Watch List
Anolidae	Anolis paravertebralis	3.48407	84	DD	Not EDGE
Sphaerodactylidae	Lepidoblepharis colombianus	3.32728	86	DD	Not EDGE
Gymnophthalmidae	Riama columbiana	3.2171	98	EN	EDGE
Colubridae	Dendrophidion boshelli	3.21026	91	CR	Borderline EDGE
Viperidae	Bothrocophias campbelli	3.16535	99	VU	EDGE
Colubridae	Synophis bicolor	3.11785	99	EN	EDGE
Alopoglossidae	Alopoglossus gorgonae	3.11144	83	DD	Not EDGE
Hoplocercidae	Enyalioides annularis	3.05148	100	VU	EDGE
Anolidae	Anolis macrolepis	2.966	92	NT	Not EDGE
Sphaerodactylidae	Lepidoblepharis microlepis	2.88163	82	DD	Not EDGE
Anolidae	Anolis rivalis	2.72542	94	NT	Not EDGE
Anolidae	Anolis maculigula	2.71269	95	NT	EDGE Watch List
Anolidae	Anolis sulcifrons	2.63786	91	NT	Not EDGE
Boidae	Ungaliophis panamensis	2.57564	97	LC	EDGE Watch List
Gekkonidae	Hemidactylus angulatus	2.56647	95	LC	EDGE Watch List
Gymnophthalmidae	Riama simotera	2.55156	100	EN	EDGE
Amphisbaenidae	Mesobaena huebneri	2.53707	94	LC	Not EDGE
Alopoglossidae	Alopoglossus grandisquamatus	2.51102	83	DD	Not EDGE
Sphaerodactylidae	Gonatodes caudiscutatus	2.49184	94	LC	Not EDGE
Gymnophthalmidae	Andinosaura afrania	2.44968	73	DD	Not EDGE
Colubridae	Synophis lasallei	2.43497	85	DD	Not EDGE
Colubridae	Plesiodipsas perijanensis	2.37076	80	DD	Not EDGE
Colubridae	Dipsas ellipsifera	2.35638	92	EN	Borderline EDGE
Gekkonidae	Hemidactylus garnotii	2.3345	92	LC	Not EDGE
Sphaerodactylidae	Gonatodes hasemani	2.32436	96	LC	EDGE Watch List
Gymnophthalmidae	Loxopholis caparensis	2.31518	84	DD	Not EDGE
Anomalepididae	Helminthophis flavoterminatus	2.26966	86	LC	Not EDGE
Gymnophthalmidae	Iphisa elegans	2.26339	91	LC	Not EDGE
Tropiduridae	Uranoscodon superciliosus	2.25665	92	LC	Not EDGE
Gymnophthalmidae	Andinosaura stellae	2.25547	79	DD	Not EDGE
Gekkonidae	Hemidactylus frenatus	2.22146	88	LC	Not EDGE
Gymnophthalmidae	Bachia flavescens	2.18676	84	LC	Not EDGE
Gymnophthalmidae	Arthrosaura reticulata	2.15129	93	LC	Not EDGE
Alopoglossidae	Alopoglossus bilineatus	2.14547	73	DD	Not EDGE
Anolidae	Anolis inderenae	2.1444	81	DD	Not EDGE
Anolidae	Anolis festae	2.13156	97	NT	EDGE Watch List
Sphaerodactylidae	Sphaerodactylus homolepis	2.11988	91	LC	Not EDGE
Gymnophthalmidae	Pholidobolus montium	2.10353	100	NT	EDGE Watch List
Alopoglossidae	Alopoglossus romaleos	2.096	77	DD	Not EDGE
Phyllodactylidae	Phyllodactylus transversalis	2.00806	88	LC	Not EDGE
Colubridae	Tantilla nigra	2.00333	77	DD	Not EDGE
Gekkonidae	Hemidactylus palaichthus	2.00168	87	LC	Not EDGE
Phyllodactylidae	Phyllodactylus ventralis	1.99617	92	LC	Not EDGE
Corytophanidae	Corytophanes cristatus	1.96952	93	LC	Not EDGE
Gymnophthalmidae	Cercosaura hypnoides	1.9144	83	DD	Not EDGE
Gymnophthalmidae	Anadia pamplonensis	1.91016	81	EN	Borderline EDGE
Sphaerodactylidae	Sphaerodactylus lineolatus	1.88276	84	LC	Not EDGE
Gymnophthalmidae	Andinosaura hyposticta	1.87095	80	DD	Not EDGE
Tropiduridae	Tropidurus torquatus	1.84614	91	LC	Not EDGE
Elapidae	Micrurus oligoanellatus	1.83297	77	DD	Not EDGE
Gekkonidae	Hemidactylus mabouia	1.80162	81	LC	Not EDGE
Elapidae	Hydrophis platurus	1.78625	89	LC	Not EDGE
Anolidae	Anolis fitchi	1.7481	83	LC	Not EDGE
Teiidae	Tupinambis teguixin	1.73659	82	LC	Not EDGE
Phyllodactylidae	Thecadactylus rapicauda	1.73094	87	LC	Not EDGE
Viperidae	Bothrops ayerbei	1.72181	71	DD	Not EDGE
Sphaerodactylidae	Gonatodes humeralis	1.70172	80	LC	Not EDGE
Phyllodactylidae	Thecadactylus solimoensis	1.68139	90	LC	Not EDGE
Amphisbaenidae	Amphisbaena fuliginosa	1.68017	85	LC	Not EDGE
Amphisbaenidae	Amphisbaena alba	1.67483	83	LC	Not EDGE
Anolidae	Anolis biporcatus	1.66676	80	LC	Not EDGE
Diploglossidae	Diploglossus millepunctatus	1.6526	81	LC	Not EDGE
Sphaerodactylidae	Sphaerodactylus argus	1.6432	89	LC	Not EDGE
Elapidae	Micrurus renjifoi	1.6391	76	DD	Not EDGE
Anolidae	Anolis huilae	1.63445	82	LC	Not EDGE
Elapidae	Micrurus camilae	1.63228	72	DD	Not EDGE
Colubridae	Tretanorhinus mocquardi	1.58658	76	DD	Not EDGE
Anolidae	Anolis gorgonae	1.58102	84	NT	Not EDGE
Sphaerodactylidae	Gonatodes concinnatus	1.56289	78	LC	Not EDGE
Anolidae	Anolis solitarius	1.56032	84	NT	Not EDGE
Anolidae	Anolis menta	1.5583	83	NT	Not EDGE
Anolidae	Anolis antioquiae	1.55733	83	NT	Not EDGE
Sphaerodactylidae	Pseudogonatodes guianensis	1.54162	83	LC	Not EDGE
Colubridae	Atractus medusa	1.53149	68	DD	Not EDGE
Tropiduridae	Plica umbra	1.52908	82	LC	Not EDGE
Anolidae	Anolis auratus	1.51035	78	LC	Not EDGE
Diploglossidae	Diploglossus monotropis	1.48381	81	LC	Not EDGE
Anomalepididae	Liotyphlops albirostris	1.48366	83	LC	Not EDGE
Gymnophthalmidae	Neusticurus medemi	1.48284	83	LC	Not EDGE
Colubridae	Atractus indistinctus	1.42719	72	DD	Not EDGE
Gymnophthalmidae	Andinosaura laevis	1.4262	91	VU	Borderline EDGE
Anolidae	Anolis onca	1.40859	84	LC	Not EDGE
Colubridae	Dipsas baliomelas	1.40103	75	DD	Not EDGE
Anolidae	Anolis antonii	1.39271	73	LC	Not EDGE
Colubridae	Saphenophis sneiderni	1.39196	90	EN	Borderline EDGE
Colubridae	Conophis lineatus	1.39182	85	LC	Not EDGE
Colubridae	Atractus lehmanni	1.36649	65	DD	Not EDGE
Sphaerodactylidae	Gonatodes vittatus	1.35884	86	LC	Not EDGE
Anolidae	Anolis vittigerus	1.35159	71	LC	Not EDGE
Colubridae	Atractus atratus	1.34366	76	DD	Not EDGE
Colubridae	Atractus obtusirostris	1.33674	70	DD	Not EDGE
Corytophanidae	Basiliscus galeritus	1.3325	78	LC	Not EDGE
Alopoglossidae	Alopoglossus eurylepis	1.32547	79	NT	Not EDGE
Colubridae	Atractus caxiuana	1.31484	64	DD	Not EDGE
Polychrotidae	Polychrus gutturosus	1.31027	80	LC	Not EDGE
Viperidae	Bothriechis schlegelii	1.30506	78	LC	Not EDGE
Corytophanidae	Basiliscus basiliscus	1.2956	79	LC	Not EDGE
Anolidae	Anolis bombiceps	1.2944	81	LC	Not EDGE
Typhlopidae	Amerotyphlops reticulatus	1.29181	70	LC	Not EDGE
Viperidae	Crotalus durissus	1.27629	81	LC	Not EDGE
Colubridae	Atractus chthonius	1.26229	64	DD	Not EDGE
Anolidae	Anolis mariarum	1.26057	79	LC	Not EDGE
Teiidae	Dracaena guianensis	1.25884	77	LC	Not EDGE
Colubridae	Rhadinaea vermiculaticeps	1.25792	88	NT	Not EDGE
Colubridae	Atractus franciscopaivai	1.25426	59	DD	Not EDGE
Anolidae	Anolis transversalis	1.2489	76	LC	Not EDGE
Sphaerodactylidae	Gonatodes albogularis	1.2455	79	LC	Not EDGE
Colubridae	Atractus andinus	1.24347	67	DD	Not EDGE
Anolidae	Anolis maculiventris	1.23973	74	LC	Not EDGE
Typhlopidae	Amerotyphlops brongersmianus	1.23772	78	LC	Not EDGE
Teiidae	Crocodilurus amazonicus	1.23693	87	LC	Not EDGE
Anolidae	Anolis jacare	1.22209	66	LC	Not EDGE
Anolidae	Anolis pinchoti	1.22186	75	LC	Not EDGE
Colubridae	Geophis nigroalbus	1.22038	91	NT	Not EDGE
Corytophanidae	Basiliscus vittatus	1.21974	85	LC	Not EDGE
Boidae	Boa constrictor	1.17199	78	LC	Not EDGE
Colubridae	Atractus alytogrammus	1.16446	64	NE	Not EDGE
Colubridae	Lampropeltis micropholis	1.16199	81	LC	Not EDGE
Elapidae	Micrurus sangilensis	1.15993	82	VU	Borderline EDGE
Anolidae	Anolis ortonii	1.15617	77	LC	Not EDGE
Colubridae	Atractus heliobelluomini	1.15137	66	DD	Not EDGE
Anolidae	Anolis binotatus	1.14972	75	LC	Not EDGE
Colubridae	Atractus variegatus	1.14034	68	DD	Not EDGE
Alopoglossidae	Alopoglossus harrisi	1.13439	79	LC	Not EDGE
Colubridae	Atractus fuliginosus	1.12952	69	DD	Not EDGE
Anolidae	Anolis gracilipes	1.11702	70	LC	Not EDGE
Anolidae	Anolis scypheus	1.1166	67	LC	Not EDGE
Anolidae	Anolis agassizi	1.11578	73	LC	Not EDGE
Polychrotidae	Polychrus marmoratus	1.11423	79	LC	Not EDGE
Colubridae	Atractus nasutus	1.10321	63	DD	Not EDGE
Colubridae	Atractus boulengerii	1.10284	65	DD	Not EDGE
Gymnophthalmidae	Gymnophthalmus speciosus	1.09887	79	LC	Not EDGE
Anolidae	Anolis tolimensis	1.09759	68	LC	Not EDGE
Colubridae	Atractus trivittatus	1.09678	63	DD	Not EDGE
Teiidae	Kentropyx striata	1.09548	79	LC	Not EDGE
Teiidae	Kentropyx pelviceps	1.09281	78	LC	Not EDGE
Colubridae	Atractus typhon	1.09226	63	DD	Not EDGE
Colubridae	Diaphorolepis laevis	1.0921	63	DD	Not EDGE
Anolidae	Anolis danieli	1.08974	73	LC	Not EDGE
Teiidae	Cnemidophorus gramivagus	1.08901	72	LC	Not EDGE
Colubridae	Atractus apophis	1.08842	65	DD	Not EDGE
Anolidae	Anolis ventrimaculatus	1.08117	73	LC	Not EDGE
Colubridae	Atractus echidna	1.07382	63	DD	Not EDGE
Gymnophthalmidae	Loxopholis southi	1.07315	69	LC	Not EDGE
Colubridae	Erythrolamprus vitti	1.07018	66	DD	Not EDGE
Sphaerodactylidae	Lepidoblepharis festae	1.05898	69	LC	Not EDGE
Gymnophthalmidae	Anadia bumanguesa	1.04956	63	DD	Not EDGE
Anolidae	Anolis notopholis	1.04941	68	LC	Not EDGE
Sphaerodactylidae	Gonatodes riveroi	1.04922	66	LC	Not EDGE
Leptotyphlopidae	Epictia goudotii	1.0418	78	LC	Not EDGE
Anolidae	Anolis chloris	1.04141	70	LC	Not EDGE
Colubridae	Atractus vertebrolineatus	1.04002	60	DD	Not EDGE
Colubridae	Saphenophis antioquiensis	1.0391	66	DD	Not EDGE
Gymnophthalmidae	Bachia heteropa	1.03853	69	LC	Not EDGE
Colubridae	Atractus punctiventris	1.03535	62	DD	Not EDGE
Gymnophthalmidae	Bachia pyburni	1.02607	63	LC	Not EDGE
Teiidae	Kentropyx altamazonica	1.02242	76	LC	Not EDGE
Gymnophthalmidae	Bachia talpa	1.02157	64	LC	Not EDGE
Anolidae	Anolis pentaprion	1.01745	74	LC	Not EDGE
Iguanidae	Iguana iguana	1.01133	70	LC	Not EDGE
Colubridae	Tretanorhinus taeniatus	1.01083	75	NT	Not EDGE
Tropiduridae	Stenocercus iridescens	1.01052	70	LC	Not EDGE
Anolidae	Anolis granuliceps	1.0085	68	LC	Not EDGE
Tropiduridae	Stenocercus lache	1.00535	75	LC	Not EDGE
Tropiduridae	Stenocercus trachycephalus	1.00535	63	LC	Not EDGE
Anolidae	Anolis lynchi	0.99601	65	LC	Not EDGE
Anolidae	Anolis lemurinus	0.995771	75	LC	Not EDGE
Colubridae	Atractus macondo	0.990235	59	DD	Not EDGE
Anolidae	Anolis lyra	0.986657	74	LC	Not EDGE
Iguanidae	Ctenosaura similis	0.983612	73	LC	Not EDGE
Colubridae	Saphenophis tristriatus	0.967479	59	DD	Not EDGE
Gymnophthalmidae	Riama antioquensis	0.960622	66	VU	Not EDGE
Leptotyphlopidae	Epictia magnamaculata	0.959806	65	LC	Not EDGE
Colubridae	Atractus careolepis	0.950421	59	NE	Not EDGE
Colubridae	Atractus biseriatus	0.947571	58	DD	Not EDGE
Colubridae	Atractus nigriventris	0.943988	66	DD	Not EDGE
Tropiduridae	Stenocercus erythrogaster	0.940334	65	LC	Not EDGE
Colubridae	Leptodeira annulata	0.9304	73	LC	Not EDGE
Colubridae	Stenorrhina degenhardtii	0.925275	72	LC	Not EDGE
Anolidae	Anolis punctatus	0.922011	64	LC	Not EDGE
Colubridae	Lygophis lineatus	0.915958	69	LC	Not EDGE
Anolidae	Anolis fraseri	0.90846	61	LC	Not EDGE
Colubridae	Erythrolamprus pyburni	0.906582	64	DD	Not EDGE
Anolidae	Anolis concolor	0.903985	64	LC	Not EDGE
Tropiduridae	Stenocercus santander	0.890904	69	LC	Not EDGE
Colubridae	Xenopholis scalaris	0.888582	69	LC	Not EDGE
Gymnophthalmidae	Potamites ecpleopus	0.888489	68	LC	Not EDGE
Anolidae	Anolis peraccae	0.884517	69	LC	Not EDGE
Sphaerodactylidae	Lepidoblepharis duolepis	0.876276	62	LC	Not EDGE
Viperidae	Bothrocophias myersi	0.868169	66	NT	Not EDGE
Gymnophthalmidae	Bachia guianensis	0.864528	59	LC	Not EDGE
Colubridae	Hydromorphus concolor	0.858311	70	LC	Not EDGE
Sphaerodactylidae	Lepidoblepharis xanthostigma	0.858082	61	LC	Not EDGE
Colubridae	Atractus nicefori	0.856212	66	VU	Not EDGE
Colubridae	Coniophanes fissidens	0.855727	72	LC	Not EDGE
Hoplocercidae	Enyalioides laticeps	0.85536	73	LC	Not EDGE
Sphaerodactylidae	Lepidoblepharis peraccae	0.854845	59	LC	Not EDGE
Scincidae	Copeoglossum nigropunctatum	0.848562	74	LC	Not EDGE
Colubridae	Masticophis mentovarius	0.846847	69	LC	Not EDGE
Anolidae	Anolis gemmosus	0.834466	60	LC	Not EDGE
Colubridae	Atractus depressiocellus	0.830644	53	DD	Not EDGE
Alopoglossidae	Alopoglossus buckleyi	0.830607	67	LC	Not EDGE
Colubridae	Scaphiodontophis venustissimus	0.827486	64	LC	Not EDGE
Colubridae	Atractus sanguineus	0.826377	58	DD	Not EDGE
Tropiduridae	Stenocercus guentheri	0.825586	66	LC	Not EDGE
Colubridae	Nothopsis rugosus	0.8227	69	LC	Not EDGE
Colubridae	Atractus oculotemporalis	0.820563	61	DD	Not EDGE
Colubridae	Atractus obesus	0.817152	57	DD	Not EDGE
Sphaerodactylidae	Lepidoblepharis ruthveni	0.815257	61	LC	Not EDGE
Colubridae	Atractus loveridgei	0.800042	64	DD	Not EDGE
Colubridae	Imantodes phantasma	0.796392	56	DD	Not EDGE
Colubridae	Enuliophis sclateri	0.79243	62	LC	Not EDGE
Hoplocercidae	Enyalioides heterolepis	0.790834	69	LC	Not EDGE
Gymnophthalmidae	Loxopholis parietalis	0.788221	64	LC	Not EDGE
Colubridae	Scaphiodontophis annulatus	0.77898	56	LC	Not EDGE
Colubridae	Atractus charitoae	0.776323	57	DD	Not EDGE
Colubridae	Atractus avernus	0.773723	59	DD	Not EDGE
Colubridae	Atractus melanogaster	0.766237	56	DD	Not EDGE
Colubridae	Chironius flavopictus	0.750281	57	DD	Not EDGE
Colubridae	Spilotes pullatus	0.750244	62	LC	Not EDGE
Anolidae	Anolis latifrons	0.750009	55	LC	Not EDGE
Gymnophthalmidae	Bachia trisanale	0.744395	55	LC	Not EDGE
Colubridae	Drymoluber dichrous	0.741344	64	LC	Not EDGE
Anolidae	Anolis anoriensis	0.739826	63	LC	Not EDGE
Teiidae	Cnemidophorus lemniscatus	0.738546	61	LC	Not EDGE
Colubridae	Imantodes inornatus	0.734445	62	LC	Not EDGE
Colubridae	Phrynonax shropshirei	0.73081	62	LC	Not EDGE
Anolidae	Anolis eulaemus	0.728728	58	LC	Not EDGE
Colubridae	Pliocercus euryzonus	0.727915	60	LC	Not EDGE
Colubridae	Urotheca dumerilli	0.726808	54	DD	Not EDGE
Boidae	Corallus batesii	0.723799	59	LC	Not EDGE
Elapidae	Micrurus spurrelli	0.695242	56	NT	Not EDGE
Leptotyphlopidae	Trilepida joshuai	0.690438	54	LC	Not EDGE
Gymnophthalmidae	Tretioscincus agilis	0.686685	56	LC	Not EDGE
Typhlopidae	Amerotyphlops minuisquamus	0.685202	55	LC	Not EDGE
Teiidae	Cnemidophorus arenivagus	0.672885	61	LC	Not EDGE
Gymnophthalmidae	Riama meleagris	0.663872	54	NT	Not EDGE
Teiidae	Ameiva bifrontata	0.662168	53	LC	Not EDGE
Anolidae	Anolis megalopithecus	0.65579	55	LC	Not EDGE
Anolidae	Anolis fasciatus	0.652246	53	LC	Not EDGE
Anolidae	Anolis aequatorialis	0.65139	54	LC	Not EDGE
Sphaerodactylidae	Lepidoblepharis sanctaemartae	0.649278	56	LC	Not EDGE
Anolidae	Anolis purpurescens	0.647244	52	LC	Not EDGE
Gymnophthalmidae	Bachia bicolor	0.643554	54	LC	Not EDGE
Scincidae	Varzea bistriata	0.634059	53	LC	Not EDGE
Elapidae	Micrurus multiscutatus	0.624836	53	NT	Not EDGE
Anolidae	Anolis nicefori	0.621643	50	LC	Not EDGE
Anolidae	Anolis apollinaris	0.620036	54	LC	Not EDGE
Leptotyphlopidae	Trilepida dugandi	0.618343	51	LC	Not EDGE
Colubridae	Enulius flavitorques	0.617715	53	LC	Not EDGE
Colubridae	Spilotes sulphureus	0.607893	53	LC	Not EDGE
Colubridae	Saphenophis boursieri	0.607475	52	NT	Not EDGE
Boidae	Eunectes murinus	0.593725	51	LC	Not EDGE
Sphaerodactylidae	Lepidoblepharis intermedius	0.592501	48	LC	Not EDGE
Alopoglossidae	Alopoglossus atriventris	0.585813	47	LC	Not EDGE
Gymnophthalmidae	Echinosaura orcesi	0.580154	50	NT	Not EDGE
Leptotyphlopidae	Trilepida macrolepis	0.578032	47	LC	Not EDGE
Colubridae	Philodryas olfersii	0.573138	50	LC	Not EDGE
Gymnophthalmidae	Loxopholis percarinatum	0.570622	48	LC	Not EDGE
Colubridae	Rhadinaea decorata	0.565145	50	LC	Not EDGE
Teiidae	Ameiva ameiva	0.563298	48	LC	Not EDGE
Colubridae	Siphlophis compressus	0.560802	44	LC	Not EDGE
Teiidae	Holcosus leptophrys	0.553412	48	LC	Not EDGE
Colubridae	Geophis hoffmanni	0.549065	46	LC	Not EDGE
Colubridae	Pseudoeryx plicatilis	0.548016	46	LC	Not EDGE
Anolidae	Anolis vaupesianus	0.545764	44	LC	Not EDGE
Colubridae	Sibon annulatus	0.543723	44	LC	Not EDGE
Colubridae	Siphlophis cervinus	0.541152	39	LC	Not EDGE
Colubridae	Xenoxybelis argenteus	0.535011	39	LC	Not EDGE
Gymnophthalmidae	Loxopholis hexalepis	0.529689	45	LC	Not EDGE
Colubridae	Drymobius rhombifer	0.529597	39	LC	Not EDGE
Anolidae	Anolis anchicayae	0.52802	46	LC	Not EDGE
Teiidae	Holcosus bridgesii	0.527554	48	LC	Not EDGE
Colubridae	Sibon nebulatus	0.524449	42	LC	Not EDGE
Anolidae	Anolis poecilopus	0.522864	41	LC	Not EDGE
Alopoglossidae	Alopoglossus brevifrontalis	0.522392	41	LC	Not EDGE
Elapidae	Micrurus narduccii	0.515418	42	LC	Not EDGE
Teiidae	Holcosus festivus	0.515236	45	LC	Not EDGE
Anolidae	Anolis trachyderma	0.510767	37	LC	Not EDGE
Anolidae	Anolis fuscoauratus	0.507978	42	LC	Not EDGE
Scincidae	Maracaiba zuliae	0.501575	42	LC	Not EDGE
Colubridae	Chlorosoma viridissimum	0.501241	35	LC	Not EDGE
Alopoglossidae	Alopoglossus bicolor	0.499817	44	LC	Not EDGE
Colubridae	Tantilla supracincta	0.498789	38	LC	Not EDGE
Gymnophthalmidae	Anadia pulchella	0.497923	39	NT	Not EDGE
Scincidae	Varzea altamazonica	0.497804	37	LC	Not EDGE
Colubridae	Atractus occipitoalbus	0.492108	40	NT	Not EDGE
Gymnophthalmidae	Anadia bogotensis	0.492046	45	NT	Not EDGE
Teiidae	Holcosus niceforoi	0.487505	43	LC	Not EDGE
Colubridae	Xenodon rabdocephalus	0.48525	41	LC	Not EDGE
Colubridae	Phimophis guianensis	0.479178	27	LC	Not EDGE
Anolidae	Anolis medemi	0.477199	33	LC	Not EDGE
Boidae	Corallus annulatus	0.461311	34	LC	Not EDGE
Teiidae	Ameiva praesignis	0.459084	45	LC	Not EDGE
Colubridae	Drymobius margaritiferus	0.452826	28	LC	Not EDGE
Gymnophthalmidae	Loxopholis rugiceps	0.450321	35	LC	Not EDGE
Alopoglossidae	Alopoglossus stenolepis	0.442417	40	LC	Not EDGE
Anolidae	Anolis frenatus	0.440411	25	LC	Not EDGE
Colubridae	Taeniophallus brevirostris	0.436536	37	LC	Not EDGE
Gymnophthalmidae	Pholidobolus vertebralis	0.43046	33	LC	Not EDGE
Teiidae	Holcosus anomalus	0.430114	31	LC	Not EDGE
Colubridae	Xenodon severus	0.428741	36	LC	Not EDGE
Anolidae	Anolis princeps	0.427703	27	LC	Not EDGE
Teiidae	Holcosus septemlineatus	0.42733	43	LC	Not EDGE
Alopoglossidae	Alopoglossus myersi	0.426086	44	LC	Not EDGE
Colubridae	Imantodes gemmistratus	0.419265	34	LC	Not EDGE
Viperidae	Bothrocophias colombianus	0.418188	35	LC	Not EDGE
Anolidae	Anolis tropidogaster	0.41808	23	LC	Not EDGE
Gymnophthalmidae	Tretioscincus oriximinensis	0.417134	40	LC	Not EDGE
Colubridae	Drepanoides anomalus	0.414657	14	LC	Not EDGE
Colubridae	Chironius scurrulus	0.405478	20	LC	Not EDGE
Anolidae	Anolis gaigei	0.404852	24	LC	Not EDGE
Colubridae	Tantilla melanocephala	0.404841	32	LC	Not EDGE
Alopoglossidae	Alopoglossus festae	0.40213	32	LC	Not EDGE
Colubridae	Tantilla reticulata	0.398981	28	LC	Not EDGE
Colubridae	Ninia atrata	0.39458	24	LC	Not EDGE
Elapidae	Micrurus mipartitus	0.394482	29	LC	Not EDGE
Elapidae	Micrurus multifasciatus	0.393607	26	LC	Not EDGE
Anolidae	Anolis heterodermus	0.393461	23	LC	Not EDGE
Scincidae	Marisora falconensis	0.392867	17	LC	Not EDGE
Viperidae	Bothrops brazili	0.390974	31	LC	Not EDGE
Scincidae	Marisora berengerae	0.390929	7	LC	Not EDGE
Alopoglossidae	Alopoglossus vallensis	0.389327	37	LC	Not EDGE
Viperidae	Bothrops venezuelensis	0.389146	33	LC	Not EDGE
Gymnophthalmidae	Cercosaura argulus	0.386162	29	LC	Not EDGE
Viperidae	Bothrops punctatus	0.385963	27	LC	Not EDGE
Colubridae	Echinanthera undulata	0.380752	30	LC	Not EDGE
Alopoglossidae	Alopoglossus plicatus	0.380227	34	LC	Not EDGE
Gymnophthalmidae	Tretioscincus bifasciatus	0.373754	28	LC	Not EDGE
Elapidae	Micrurus dissoleucus	0.373402	24	LC	Not EDGE
Elapidae	Micrurus surinamensis	0.373179	30	LC	Not EDGE
Viperidae	Porthidium nasutum	0.372523	14	LC	Not EDGE
Gymnophthalmidae	Cercosaura manicata	0.372025	33	LC	Not EDGE
Colubridae	Ninia hudsoni	0.370737	23	LC	Not EDGE
Tropiduridae	Uracentron flaviceps	0.366423	26	LC	Not EDGE
Gymnophthalmidae	Cercosaura ocellata	0.365645	26	LC	Not EDGE
Colubridae	Chironius grandisquamis	0.363125	15	LC	Not EDGE
Scincidae	Marisora pergravis	0.357481	12	LC	Not EDGE
Colubridae	Adelphostigma occipitalis	0.35426	19	LC	Not EDGE
Colubridae	Chironius fuscus	0.354054	12	LC	Not EDGE
Colubridae	Tantilla alticola	0.35071	26	LC	Not EDGE
Colubridae	Imantodes cenchoa	0.349202	22	LC	Not EDGE
Elapidae	Micrurus scutiventris	0.34258	21	LC	Not EDGE
Viperidae	Porthidium lansbergii	0.340943	17	LC	Not EDGE
Colubridae	Oxybelis aeneus	0.336334	25	LC	Not EDGE
Colubridae	Tantilla semicincta	0.335349	20	LC	Not EDGE
Colubridae	Dipsas pratti	0.331069	22	LC	Not EDGE
Colubridae	Leptophis ahaetulla	0.330323	26	LC	Not EDGE
Viperidae	Bothrops pulcher	0.328944	18	LC	Not EDGE
Hoplocercidae	Enyalioides praestabilis	0.326519	8	LC	Not EDGE
Colubridae	Oxyrhopus petolarius	0.314371	17	LC	Not EDGE
Colubridae	Leptophis depressirostris	0.313598	20	LC	Not EDGE
Viperidae	Bothrops taeniatus	0.309381	5	LC	Not EDGE
Gymnophthalmidae	Riama striata	0.306441	19	LC	Not EDGE
Colubridae	Helicops hagmanni	0.305704	15	LC	Not EDGE
Colubridae	Erythrolamprus breviceps	0.301756	3	LC	Not EDGE
Colubridae	Hydrodynastes bicinctus	0.30077	1	LC	Not EDGE
Elapidae	Micrurus langsdorffi	0.298717	20	LC	Not EDGE
Colubridae	Diaphorolepis wagneri	0.297572	18	LC	Not EDGE
Colubridae	Dipsas catesbyi	0.296689	17	LC	Not EDGE
Colubridae	Dipsas sanctijoannis	0.294744	15	LC	Not EDGE
Elapidae	Micrurus putumayensis	0.292985	18	LC	Not EDGE
Colubridae	Dipsas indica	0.292765	14	LC	Not EDGE
Colubridae	Oxyrhopus formosus	0.290626	5	LC	Not EDGE
Viperidae	Bothrops asper	0.289729	6	LC	Not EDGE
Viperidae	Bothrops bilineatus	0.289439	3	LC	Not EDGE
Colubridae	Dipsas temporalis	0.289173	10	LC	Not EDGE
Elapidae	Micrurus ornatissimus	0.289005	21	LC	Not EDGE
Tropiduridae	Uracentron azureum	0.285754	26	LC	Not EDGE
Elapidae	Micrurus hemprichii	0.284612	15	LC	Not EDGE
Elapidae	Micrurus lemniscatus	0.284215	14	LC	Not EDGE
Elapidae	Micrurus isozonus	0.283727	19	LC	Not EDGE
Viperidae	Bothrops atrox	0.268499	2	LC	Not EDGE
Gymnophthalmidae	Echinosaura palmeri	0.267531	17	LC	Not EDGE
Gymnophthalmidae	Echinosaura horrida	0.2662	14	LC	Not EDGE
Colubridae	Chironius monticola	0.263732	1	LC	Not EDGE
Elapidae	Micrurus nattereri	0.262971	19	LC	Not EDGE
Viperidae	Bothrocophias hyoprora	0.253614	0	LC	Not EDGE
Colubridae	Oxybelis fulgidus	0.252464	18	LC	Not EDGE
Colubridae	Atractus zidoki	0.25191	10	LC	Not EDGE
Colubridae	Dipsas viguieri	0.251248	10	LC	Not EDGE
Colubridae	Hydrodynastes gigas	0.250345	5	LC	Not EDGE
Elapidae	Micrurus psyches	0.24589	17	LC	Not EDGE
Colubridae	Chironius multiventris	0.243959	5	LC	Not EDGE
Colubridae	Leptophis riveti	0.243903	16	LC	Not EDGE
Colubridae	Chironius quadricarinatus	0.240183	1	LC	Not EDGE
Colubridae	Imantodes chocoensis	0.23636	0	LC	Not EDGE
Viperidae	Bothrocophias microphthalmus	0.233363	0	LC	Not EDGE
Colubridae	Helicops danieli	0.233169	9	LC	Not EDGE
Colubridae	Dipsas vermiculata	0.231443	14	LC	Not EDGE
Gymnophthalmidae	Anadia marmorata	0.231331	10	LC	Not EDGE
Colubridae	Leptophis cupreus	0.229469	14	LC	Not EDGE
Elapidae	Micrurus remotus	0.229408	17	LC	Not EDGE
Colubridae	Dipsas peruana	0.228679	8	LC	Not EDGE
Elapidae	Micrurus dumerilii	0.228246	18	LC	Not EDGE
Gymnophthalmidae	Anadia ocellata	0.226822	9	LC	Not EDGE
Colubridae	Thamnodynastes pallidus	0.226343	2	LC	Not EDGE
Elapidae	Micrurus nigrocinctus	0.225122	17	LC	Not EDGE
Elapidae	Micrurus ancoralis	0.224229	11	LC	Not EDGE
Colubridae	Pseudoboa neuwiedii	0.223646	0	LC	Not EDGE
Gymnophthalmidae	Anadia rhombifera	0.223525	10	LC	Not EDGE
Colubridae	Erythrolamprus typhlus	0.222849	1	LC	Not EDGE
Colubridae	Erythrolamprus pygmaeus	0.222675	0	LC	Not EDGE
Colubridae	Erythrolamprus reginae	0.221377	1	LC	Not EDGE
Viperidae	Lachesis muta	0.220778	0	LC	Not EDGE
Elapidae	Micrurus filiformis	0.220715	19	LC	Not EDGE
Viperidae	Lachesis acrochorda	0.22059	1	LC	Not EDGE
Colubridae	Imantodes lentiferus	0.219307	1	LC	Not EDGE
Colubridae	Dendrophidion clarkii	0.2189	11	LC	Not EDGE
Colubridae	Rhinobothryum lentiginosum	0.216718	13	LC	Not EDGE
Colubridae	Atractus bocourti	0.216672	7	LC	Not EDGE
Colubridae	Atractus werneri	0.21592	9	LC	Not EDGE
Alopoglossidae	Alopoglossus copii	0.213632	9	LC	Not EDGE
Colubridae	Rhinobothryum bovallii	0.21262	11	LC	Not EDGE
Colubridae	Drymarchon corais	0.211743	6	LC	Not EDGE
Colubridae	Atractus latifrons	0.211048	7	LC	Not EDGE
Colubridae	Dendrophidion bivittatus	0.209876	12	LC	Not EDGE
Colubridae	Dendrophidion prolixum	0.208766	12	LC	Not EDGE
Colubridae	Mastigodryas danieli	0.208688	5	LC	Not EDGE
Colubridae	Chironius carinatus	0.208146	1	LC	Not EDGE
Colubridae	Dipsas gracilis	0.207936	9	LC	Not EDGE
Colubridae	Drymarchon melanurus	0.206991	11	LC	Not EDGE
Elapidae	Micrurus clarki	0.206714	20	LC	Not EDGE
Colubridae	Atractus manizalesensis	0.205973	5	LC	Not EDGE
Colubridae	Erythrolamprus pseudocorallus	0.202757	8	LC	Not EDGE
Colubridae	Pseudoboa coronata	0.20216	0	LC	Not EDGE
Colubridae	Erythrolamprus taeniurus	0.201939	7	LC	Not EDGE
Colubridae	Drymarchon caudomaculatus	0.201555	12	LC	Not EDGE
Colubridae	Erythrolamprus melanotus	0.200699	4	LC	Not EDGE
Colubridae	Atractus pamplonensis	0.199834	7	LC	Not EDGE
Colubridae	Atractus clarki	0.196148	5	LC	Not EDGE
Colubridae	Hydrops triangularis	0.19581	12	LC	Not EDGE
Colubridae	Dipsas pavonina	0.195638	5	LC	Not EDGE
Colubridae	Oxyrhopus melanogenys	0.195109	2	LC	Not EDGE
Colubridae	Erythrolamprus bizona	0.193923	9	LC	Not EDGE
Colubridae	Hydrops martii	0.193906	10	LC	Not EDGE
Colubridae	Atractus wagleri	0.192695	10	LC	Not EDGE
Colubridae	Atractus torquatus	0.192529	5	LC	Not EDGE
Colubridae	Atractus badius	0.19251	2	LC	Not EDGE
Colubridae	Dendrophidion dendrophis	0.19251	5	LC	Not EDGE
Colubridae	Mastigodryas pleii	0.192264	14	LC	Not EDGE
Colubridae	Helicops scalaris	0.190597	9	LC	Not EDGE
Colubridae	Atractus titanicus	0.190433	7	LC	Not EDGE
Colubridae	Erythrolamprus epinephalus	0.190276	1	LC	Not EDGE
Boidae	Corallus hortulana	0.189932	0	LC	Not EDGE
Colubridae	Atractus multicinctus	0.189457	5	LC	Not EDGE
Colubridae	Helicops angulatus	0.186815	1	LC	Not EDGE
Colubridae	Helicops polylepis	0.185843	12	LC	Not EDGE
Colubridae	Dryophylax paraguanae	0.183418	0	LC	Not EDGE
Colubridae	Atractus melas	0.183379	10	LC	Not EDGE
Colubridae	Atractus major	0.182542	2	LC	Not EDGE
Alopoglossidae	Alopoglossus angulatus	0.180674	2	LC	Not EDGE
Colubridae	Atractus crassicaudatus	0.179954	4	LC	Not EDGE
Colubridae	Atractus snethlageae	0.179377	6	LC	Not EDGE
Colubridae	Atractus paisa	0.178279	4	LC	Not EDGE
Colubridae	Dryophylax dixoni	0.176547	1	LC	Not EDGE
Colubridae	Dryophylax gambotensis	0.176286	0	LC	Not EDGE
Gymnophthalmidae	Anadia bitaeniata	0.175137	12	LC	Not EDGE
Colubridae	Erythrolamprus taeniogaster	0.1745	8	LC	Not EDGE
Colubridae	Dendrophidion percarinatum	0.174261	11	LC	Not EDGE
Colubridae	Atractus elaps	0.173011	4	LC	Not EDGE
Colubridae	Mastigodryas pulchriceps	0.172544	8	LC	Not EDGE
Colubridae	Helicops pastazae	0.171769	11	LC	Not EDGE
Elapidae	Micrurus spixii	0.171436	0	LC	Not EDGE
Colubridae	Atractus orcesi	0.170219	3	LC	Not EDGE
Colubridae	Oxyrhopus vanidicus	0.170067	2	LC	Not EDGE
Colubridae	Erythrolamprus miliaris	0.169946	2	LC	Not EDGE
Colubridae	Atractus iridescens	0.167469	3	LC	Not EDGE
Colubridae	Chironius exoletus	0.167308	0	LC	Not EDGE
Boidae	Corallus ruschenbergerii	0.166942	0	LC	Not EDGE
Colubridae	Atractus erythromelas	0.166337	9	LC	Not EDGE
Gymnophthalmidae	Anadia vittata	0.165656	7	LC	Not EDGE
Colubridae	Oxyrhopus leucomelas	0.165144	3	LC	Not EDGE
Colubridae	Urotheca lateristriga	0.164017	6	LC	Not EDGE
Elapidae	Micrurus obscurus	0.163137	0	LC	Not EDGE
Colubridae	Atractus lasallei	0.162317	3	LC	Not EDGE
Colubridae	Atractus sanctaemartae	0.161684	1	LC	Not EDGE
Colubridae	Helicops leopardinus	0.161181	8	LC	Not EDGE
Colubridae	Atractus collaris	0.160872	4	LC	Not EDGE
Colubridae	Mastigodryas boddaerti	0.159874	0	LC	Not EDGE
Colubridae	Atractus turikensis	0.156143	7	LC	Not EDGE
Gymnophthalmidae	Anadia altaserrania	0.154913	8	LC	Not EDGE
Colubridae	Oxybelis brevirostris	0.153965	6	LC	Not EDGE
Colubridae	Urotheca fulviceps	0.14903	7	LC	Not EDGE
Colubridae	Urotheca pachyura	0.14867	8	LC	Not EDGE
Colubridae	Atractus natans	0.147281	4	LC	Not EDGE
Colubridae	Chironius spixii	0.14596	4	LC	Not EDGE
Colubridae	Palusophis bifossatus	0.133692	0	LC	Not EDGE
Colubridae	Atractus poeppigi	0.133405	4	LC	Not EDGE
Colubridae	Urotheca multilineata	0.131491	5	LC	Not EDGE
Colubridae	Urotheca decipiens	0.123698	6	LC	Not EDGE
Colubridae	Oxyrhopus occipitalis	0.119007	3	LC	Not EDGE
Colubridae	Erythrolamprus mimus	0.109961	0	LC	Not EDGE
Hoplocercidae	Enyalioides microlepis	0.10402	0	LC	Not EDGE
Colubridae	Erythrolamprus aesculapii	0.101639	0	LC	Not EDGE
Colubridae	Clelia equatoriana	0.100851	0	LC	Not EDGE
Colubridae	Clelia scytalina	0.0966082	0	LC	Not EDGE
Colubridae	Clelia clelia	0.0962295	0	LC	Not EDGE
Hoplocercidae	Enyalioides cofanorum	0.0927664	0	LC	Not EDGE
Boidae	Epicrates maurus	0.0777204	0	LC	Not EDGE
Boidae	Epicrates cenchria	0.0761451	0	LC	Not EDGE
