## Supplementary material for "Taxonomic, geographic, and phylogenetic patterns in the conservation status of the squamate reptiles (Reptilia: Squamata) of Colombia": Table S7.xlsx

### Sheet: IUCN
Species	IUCN.2023.1	Area	IUCN threshold	Endemic
Alopoglossus bicolor	LC	8193.74	VU	Yes
Alopoglossus danieli	CR	1240.78	EN	Yes
Alopoglossus eurylepis	NT	17.0975	CR	Yes
Alopoglossus gorgonae	DD	15564.3	VU
Alopoglossus grandisquamatus	DD	16.8918	CR	Yes
Alopoglossus lehmanni	CR	532.204	EN	Yes
Alopoglossus plicatus	LC	13361.7	VU
Alopoglossus romaleos	DD	602.805	EN	Yes
Alopoglossus stenolepis	LC	1778.55	EN	Yes
Alopoglossus vallensis	LC	7653.66	VU	Yes
Amphisbaena medemi	DD	75.9792	CR	Yes
Anadia altaserrania	LC	662.147	EN	Yes
Anadia bumanguesa	DD	1349.68	EN	Yes
Anadia pamplonensis	EN	937.996	EN	Yes
Anadia pulchella	NT	1846.63	EN	Yes
Andinosaura afrania	DD	11.629	CR	Yes
Andinosaura hyposticta	DD	487.88	EN
Andinosaura laevis	VU	13475.6	VU	Yes
Andinosaura stellae	DD	17.1228	CR	Yes
Anolis aequatorialis	LC	8479.81	VU
Anolis anoriensis	LC	1376.78	EN	Yes
Anolis antioquiae	NT	4813.22	EN	Yes
Anolis apollinaris	LC	15492.7	VU	Yes
Anolis calimae	VU	2985.59	EN	Yes
Anolis caquetae	DD	17.1319	CR	Yes
Anolis concolor	LC	27.9575	CR	Yes
Anolis danieli	LC	3463.72	EN	Yes
Anolis fitchi	LC	6979.64	VU
Anolis gorgonae	NT	11.9451	CR	Yes
Anolis huilae	LC	14898.2	VU	Yes
Anolis ibague	DD	17.0304	CR	Yes
Anolis inderenae	DD	17.0392	CR	Yes
Anolis jacare	LC	2483.12	EN
Anolis lamari	DD	459.527	EN	Yes
Anolis maculigula	NT	10263.4	VU	Yes
Anolis mariarum	LC	9299.17	VU	Yes
Anolis medemi	LC	11.9454	CR	Yes
Anolis megalopithecus	LC	7056.56	VU	Yes
Anolis menta	NT	605	EN	Yes
Anolis nicefori	LC	2014.05	EN	Yes
Anolis paravertebralis	DD	11.1539	CR	Yes
Anolis pinchoti	LC	23.5273	CR	Yes
Anolis propinquus	DD	664.75	EN	Yes
Anolis rivalis	NT	9819.09	VU	Yes
Anolis ruizii	EN	33.9153	CR	Yes
Anolis santamartae	DD	1104.72	EN	Yes
Anolis solitarius	NT	1605.82	EN	Yes
Anolis umbrivagus	DD	11.1959	CR	Yes
Anolis vicarius	DD	16.8813	CR	Yes
Anomalepis colombia	DD	17.0039	CR	Yes
Aristelliger georgeensis	LC	514.477	EN
Atractus apophis	DD	12.0338	CR	Yes
Atractus atratus	DD	2228.59	EN	Yes
Atractus attenuatus	DD	16.8913	CR	Yes
Atractus avernus	DD	12.0345	CR	Yes
Atractus biseriatus	DD	222.835	EN	Yes
Atractus boulengerii	DD	11.8737	CR	Yes
Atractus charitoae	DD	17.1254	CR	Yes
Atractus chthonius	DD	4690.5	EN	Yes
Atractus echidna	DD	12.055	CR	Yes
Atractus franciscopaivai	DD	1400.7	EN	Yes
Atractus heliobelluomini	DD	15.4632	CR	Yes
Atractus indistinctus	DD	16.7837	CR	Yes
Atractus lasallei	LC	7753.43	VU	Yes
Atractus lehmanni	DD	5732.28	VU	Yes
Atractus loveridgei	DD	25.4234	CR	Yes
Atractus macondo	DD	11.1651	CR	Yes
Atractus manizalesensis	LC	4307.11	EN	Yes
Atractus medusa	DD	2781.23	EN
Atractus melanogaster	DD	5693.58	VU	Yes
Atractus melas	LC	10090.8	VU	Yes
Atractus nasutus	DD	11.622	CR	Yes
Atractus nicefori	VU	6318.31	VU	Yes
Atractus nigriventris	DD	16.9367	CR	Yes
Atractus obesus	DD	7301.94	VU	Yes
Atractus obtusirostris	DD	16677.7	VU	Yes
Atractus oculotemporalis	DD	414.172	EN	Yes
Atractus paisa	LC	16.9464	CR	Yes
Atractus pamplonensis	LC	2362.08	EN	Yes
Atractus punctiventris	DD	15.4278	CR	Yes
Atractus sanctaemartae	LC	7430.22	VU	Yes
Atractus sanguineus	DD	1507.31	EN	Yes
Atractus titanicus	LC	23.4447	CR	Yes
Atractus typhon	DD	12.0599	CR	Yes
Atractus variegatus	DD	22.2746	CR	Yes
Atractus vertebrolineatus	DD	3856.43	EN	Yes
Atractus wagleri	LC	7868.47	VU	Yes
Atractus werneri	LC	11979.9	VU	Yes
Bachia pallidiceps	DD	3108.01	EN
Bachia pyburni	LC	34.2522	CR
Bachia talpa	LC	4608.98	EN	Yes
Bothrocophias campbelli	VU	12631.2	VU
Bothrocophias colombianus	LC	418.661	EN	Yes
Bothrocophias myersi	NT	11491.9	VU	Yes
Bothrops ayerbei	DD	4746.24	EN	Yes
Cercosaura hypnoides	DD	11.8485	CR	Yes
Cercosaura manicata	LC	17411.8	VU
Cnemidophorus arenivagus	LC	10623.2	VU
Coniophanes andresensis	CR	30.1887	CR	Yes
Corallus blombergi	EN	12800.9	VU
Dendrophidion boshelli	CR	27.8639	CR	Yes
Diaphorolepis laevis	DD	17.041	CR
Dipsas baliomelas	DD	11.9485	CR	Yes
Dipsas viguieri	LC	5880.36	VU
Drymobius margaritiferus	LC	5056.34	VU
Echinosaura orcesi	NT	18742.6	VU
Echinosaura palmeri	LC	3902.29	EN
Enyalioides groi	EN	3287.5	EN
Epictia magnamaculata	LC	294.464	EN
Erythrolamprus pyburni	DD	11.9148	CR	Yes
Geophis betaniensis	DD	249.975	EN	Yes
Geophis nigroalbus	NT	8874.11	VU	Yes
Helminthophis praeocularis	DD	101.674	EN	Yes
Holcosus bridgesii	LC	9582.21	VU
Holcosus niceforoi	LC	7827.92	VU	Yes
Lepidoblepharis colombianus	DD	19409.5	VU	Yes
Lepidoblepharis microlepis	DD	1259.28	EN	Yes
Lepidoblepharis miyatai	CR	15.1231	CR
Lepidoblepharis williamsi	EN	1253.19	EN	Yes
Liotyphlops anops	DD	17.0433	CR	Yes
Liotyphlops argaleus	DD	84.9047	CR	Yes
Liotyphlops haadi	DD	7940.45	VU	Yes
Loxopholis ioanna	DD	17.0537	CR	Yes
Marisora berengerae	LC	9.24173	CR	Yes
Marisora pergravis	LC	23.5273	CR	Yes
Masticophis mentovarius	LC	8243.41	VU
Mesobaena huebneri	LC	77.2581	CR
Micrurus camilae	DD	11966	VU	Yes
Micrurus medemi	CR	84.5439	CR	Yes
Micrurus multiscutatus	NT	10211.6	VU	Yes
Micrurus oligoanellatus	DD	11.9828	CR	Yes
Micrurus renjifoi	DD	11.728	CR	Yes
Micrurus sangilensis	VU	3947.97	EN	Yes
Micrurus spurrelli	NT	2706.6	EN	Yes
Pholidobolus montium	NT	3283.24	EN
Phrynonax shropshirei	LC	428.265	EN
Phyllodactylus ventralis	LC	11228.4	VU
Plesiodipsas perijanensis	DD	11132.8	VU
Pseudogonatodes furvus	DD	16.518	CR	Yes
Riama antioquensis	VU	8170.45	VU	Yes
Riama columbiana	EN	3292.56	EN	Yes
Riama simotera	EN	2417.26	EN
Saphenophis antioquiensis	DD	16.9172	CR	Yes
Saphenophis sneiderni	EN	309.497	EN	Yes
Saphenophis tristriatus	DD	10074.6	VU	Yes
Sphaerodactylus scapularis	EN	6410.14	VU
Stenocercus bolivarensis	DD	46.3901	CR	Yes
Stenocercus lache	LC	5740.63	VU	Yes
Stenocercus santander	LC	5371.77	VU	Yes
Synophis bicolor	EN	3959.3	EN
Synophis lasallei	DD	60.9356	CR	Yes
Synophis plectovertebralis	CR	17.063	CR	Yes
Tantilla alticola	LC	6400.45	VU
Tantilla nigra	DD	62.9507	CR	Yes
Tretanorhinus taeniatus	NT	14545.6	VU
Trilepida brevissima	DD	23.7501	CR	Yes
Trilepida dugandi	LC	2004.76	EN	Yes
Trilepida nicefori	DD	122.204	EN	Yes
Ungaliophis panamensis	LC	11.6394	CR
Urotheca dumerilli	DD	210.885	EN	Yes
Urotheca multilineata	LC	11.6503	CR	Yes
